# Resistance Signatures Manifested in Early Drug Response in Cancer and Across Species

**DOI:** 10.1101/2024.07.05.602281

**Authors:** Cole Ruoff, Allision Mitchell, Priya Mondal, Vishaka Gopalan, Arashdeep Singh, Michael Gottesman, Sridhar Hannenhalli

**Affiliations:** Cancer Data Science Lab, Center for Cancer Research, National Cancer Institute, National Institutes of Health, Bethesda, Maryland, 20892, USA; Laboratory of Cell Biology, Center for Cancer Research, National Cancer Institute, National Institutes of Health, Bethesda, Maryland, 20892, USA

## Abstract

Therapeutic resistance is a major cause of cancer treatment failure, with increasing evidence suggesting a non-genetic basis. This non-genetic resistance is often due to drug-resistant transcriptional cell states, either induced by treatment or pre-existing in some cells. However, the connection between early cellular drug response and long-term resistance is poorly understood. Moreover, it is unknown whether resistance-associated early transcriptional responses are evolutionarily conserved. Integrating long-term drug resistance and early drug response data across multiple cancer cell lines, bacteria, and yeast, our findings indicate that cancer states in drug-naive populations and shortly after treatment share transcriptional properties with fully resistant populations, some of which are evolutionarily conserved. CRISPR-Cas9 knockout of resistant states’ markers increased sensitivity to Prexasertib in ovarian cancer cells. Finally, early resistant state signatures discriminated therapy responders from non-responders across multiple human cancer trials, and distinguished premalignant breast lesions that progress to malignancy from those that do not.
