## Supplementary material for "Resistance Signatures Manifested in Early Drug Response in Cancer and Across Species": Table S1

### Sheet: gene_signatures
resistance_signature	A549_global_rac_signature	K562_global_rac_signature	MCF7_global_rac_signature	supercluster1_signature_up	supercluster2_signature_up	supercluster3_signature_up	supercluster1_signature_down	supercluster2_signature_down	supercluster3_signature_down
ALPP	ABCA12	ABCB1	AADACL2-AS1	ABCA1	AC005722.3	AADACP1	AATF	AADACP1	AC006369.1
ANGPTL7	ABCG1	ABLIM1	AASS	ABCA12	AC067852.2	ABCC2	ABCF2	ABAT	AC007389.1
ANXA13	AC004231.1	ABLIM3	ABCA1	ABCB1	AC092073.1	ABCC3	AC002116.2	ABHD3	AC008050.1
ANXA2	AC005722.3	AC004917.1	ABCC13	ABLIM3	AC099850.2	ABCG1	AC007240.1	AC002066.1	AC010197.1
ATP1B1	AC009133.1	AC006369.1	AC004231.1	AC004231.1	ACTB	AC002116.2	AC008050.1	AC004704.1	AC091976.1
BBC3	AC018629.1	AC006369.2	AC004231.3	AC004784.1	ADRM1	AC005821.1	AC011043.1	AC005258.1	AC092957.1
BCAS1	AC019117.1	AC009093.10	AC005064.1	AC004917.1	ALDOA	AC011498.7	AC011498.7	AC005280.1	AC099850.2
C15orf48	AC090833.1	AC010655.4	AC005821.1	AC004918.1	ANAPC11	AC019211.1	AC012435.2	AC005363.1	AC109466.1
CA9	AC092167.1	AC011511.2	AC005972.4	AC005258.1	APH1A	AC022031.2	AC016205.1	AC005562.1	AC110285.6
CD36	AC092868.1	AC025524.2	AC011287.1	AC005696.4	APRT	AC025627.1	AC019068.1	AC008014.1	AC138819.1
CNNM1	AC130456.2	AC036214.1	AC013652.1	AC006460.2	ARF3	AC025809.1	AC019205.2	AC008050.1	AC139491.2
COL5A1	ACTA2	AC068234.1	AC015712.6	AC007220.1	ARHGDIA	AC067956.1	AC024267.1	AC008250.1	ACSBG1
COL5A2	ADCY5	AC078993.1	AC019197.1	AC007388.1	ARL6IP1	AC087235.1	AC073529.1	AC008537.1	AGMO
COLCA2	AGR2	AC091806.1	AC019211.1	AC007879.3	ARPC1B	AC090833.1	AC073585.1	AC009053.1	AKAP12
CRYAB	AGTR1	AC091812.1	AC022031.2	AC008014.1	ARPC4	AC092118.1	AC073869.1	AC009690.1	AL034397.3
CTGF	AKR1B1	AC098613.1	AC025164.2	AC009133.1	ATP5G1	AC105243.1	AC087632.1	AC010197.1	AL354740.1
CXCL14	AL356124.1	AC105999.2	AC025809.1	AC009226.1	ATP5J2	AC234582.1	AC092718.4	AC011477.1	AL356804.1
CYP1A1	AL390726.6	ACRBP	AC040174.1	AC009690.1	ATP6V0E2	AC245041.2	AC099850.2	AC015813.2	ALDH1A2
CYR61	ALDH3A1	ACVR1C	AC067956.1	AC011287.1	AURKAIP1	ADAMTSL4-AS1	AC104073.4	AC024084.1	ANKRD29
ECM2	AMBP	ADM2	AC078923.1	AC011476.3	BANF1	AFAP1L2	AC106038.1	AC024267.1	ANLN
EDN1	ANKRD20A11P	AKAP12	AC087235.1	AC012158.1	BTG2	AGR2	AC138819.1	AC025178.1	ANXA6
EFNA1	ANXA13	AKNA	AC087633.2	AC022387.1	C12orf57	AHNAK2	AC139491.2	AC068533.4	APOLD1
EPHX1	AP003119.3	AL035681.1	AC087762.1	AC023157.3	C19orf24	AL139023.1	ACACA	AC068647.2	ARHGAP11A
FAM78B	AQP3	AL109615.3	AC092167.1	AC025164.2	C20orf24	ALDH3A2	ACSBG1	AC073050.1	ARHGAP11B
FTH1	ARID5B	AL138828.1	AC092920.1	AC025423.1	CALM3	ALOX12P2	ADAM2	AC073585.1	ARHGAP25
FTL	ATP8B5P	AL354740.1	AC105999.2	AC025524.2	CCNA2	ANXA13	ADAMTS10	AC073896.1	ARHGEF39
FUT4	BAMBI	AL355490.2	AC106869.1	AC027117.2	CCNF	ANXA8L1	ADCY3	AC074032.1	ARID3A
HIST1H2AC	BCL6	AL356124.1	AC117386.1	AC036214.1	CD151	AP000695.1	AF130359.1	AC078881.1	ARL6IP1
HLA-DOA	BDKRB2	AL513164.1	AC139720.1	AC068675.1	CDC25C	AP000695.2	AGMAT	AC087741.1	ASPM
HPGD	BPIFB1	ALDH1L2	AC245041.2	AC073320.1	CENPB	ARFGEF3	AHCY	AC093752.1	ATP6V0B
HSPB3	BTG2	ANGPTL4	ACHE	AC078923.1	CFL1	ARHGAP26	AKT1	AC096711.3	AURKA
ID3	C3	ANK2	ADAMTS9-AS2	AC090833.1	CHCHD2	ARL4C	AL606489.1	AC097103.2	AURKB
IFI27	C8orf4	ANO7L1	ADGRF4	AC092167.1	CIB1	ARNT2	ALG8	AC099520.1	BACH2
JUN	C9orf16	AP000695.1	AHNAK2	AC092422.1	CKAP2L	ARPIN	ALMS1	AC103810.2	BIRC5
KCNE3	CAPG	AP000695.2	AL034417.2	AC097478.1	CKS2	BCAS1	ALYREF	AC106869.1	BRCA1
KLF2	CAPN5	AP003049.2	AL035685.1	AC099489.1	COX4I1	BMP4	ANAPC1	AC108062.1	BSDC1
KRT34	CAPN8	APCDD1L-AS1	AL109804.1	AC100802.1	COX5B	BMP6	ANLN	AC132008.2	BUB1
LGALS2	CASC19	AREG	AL118558.1	AC104123.1	COX6B1	BRCA1	ANP32B	AC135050.3	C4orf22
LINC00992	CATSPERB	ARG2	AL137145.2	AC104248.1	COX7A2	C5orf38	ANP32E	AC138819.1	CALN1
LINC01133	CD22	ASNS	AL139021.1	AC105999.2	COX8A	CA4	AP001347.1	AC139491.2	CCDC167
MAGEC2	CD38	ASNSP1	AL160290.2	AC107959.1	CRIP2	CACNA1D	APOLD1	AC139887.2	CCDC88A
MMP28	CD59	ATF3	ALDH1A3	AC117386.1	CST1	CACNG6	ARHGAP11A	ACACB	CCNA2
MSC	CD63	ATF5	ANKRD34B	AC124947.1	CTDNEP1	CADM1	ARHGAP11B	ACSBG1	CCNB1
MYOT	CD70	AXL	ANXA8L1	AC156455.1	CYC1	CAMK1D	ARHGAP22	ADAM19	CCNB2
NGFR	CD82	BACH2	AP000695.1	ACER2	DDT	CAPN8	ARHGEF39	ADAMTS6	CCNF
NOV	CDH17	BBC3	AP000695.2	ACSS2	DUSP23	CASC19	ASF1B	ADGRV1	CDC20
OLFML2A	CDKN1A	BCL6	AP000924.1	ACTA2	EBP	CCNE1	ASH2L	AF117829.1	CDC25C
PDZK1	CEACAM1	BEST1	AQP3	ACVR1C	EGLN2	CCNE2	ASPM	AGAP6	CDC45
PHGR1	CEACAM6	C11orf96	ARHGAP15	ACYP2	EGR1	CD38	ASRGL1	AGTPBP1	CDCA2
PLXDC2	CES5AP1	CA3	ATG9B	ADAMTSL4-AS1	EIF1	CDC45	ATAD2	AKAP12	CDCA3
PMP22	CHGB	CA9	ATP10D	ADCY5	EIF5A	CDH17	ATAD3A	AL021707.1	CDCA8
PPBP	CHPF	CAPN5	BATF2	ADGRE2	ELOVL1	CDKN2B-AS1	ATAD5	AL132780.2	CDK1
PPP1R15A	CLDN2	CCDC178	BMF	ADGRV1	ENDOG	CEACAM6	ATL3	AL136531.2	CDKN1A
PRKCA	CLDN4	CCRL2	CACNG6	ADM2	ENO1	CHAF1A	ATP5G1	AL138828.1	CDKN3
RARRES2	COL21A1	CD109	CASC15	AFF4	EPHB6	CHST15	AUNIP	AL139023.1	CEACAM22P
RBMS3-AS3	CP	CD276	CCDC83	AGTR1	FAM83H	CLDN1	AURKA	AL139260.1	CENPE
RGS8	CPA6	CD44	CD36	AKAP12	FBXW5	CLDN2	AURKB	AL158152.2	CENPF
RHOB	CRACR2A	CDKL4	CDKN2A	AL035681.1	FGFRL1	CMTM8	BARD1	AL353807.3	CEP55
RP11-473M10.3	CREB3L1	CDKN1A	CDKN2B	AL109615.3	FKBP2	CNNM1	BAZ1B	AL354702.2	CKAP2L
RP11-489E7.4	CRIP2	CEBPG	CHN2	AL118558.1	FLNA	CNTLN	BCL2L12	AL365295.1	CKS2
SLC3A2	CST1	COL6A2	CHODL	AL138828.1	FRMPD1	CNTN1	BCS1L	AL590822.1	COL11A1
SMPD3	CST3	COL6A3	CLDN1	AL139220.2	FTH1	CNTNAP3B	BEND3	AL603839.3	COL26A1
SNAI2	CTSD	CPNE5	CLEC3A	AL139260.1	FTL	CNTNAP3P2	BID	AL645568.1	CREB5
SOX4	CTSF	CSRNP1	CLIP4	AL157371.2	FXYD2	COL4A3	BIRC5	ALOX12-AS1	CSMD1
SPANXB1	CTSS	CTH	CNBD1	AL354740.1	FXYD6-FXYD2	COL4A4	BLM	AMN1	DEPDC1
SUSD4	CXCL5	CTSL	COL4A3	AL355490.2	G6PC3	COL4A5	BOP1	ANKRD16	DHRS2
TRIM63	CYP3A5	CXCL3	COL4A4	AL356124.1	G6PD	COL4A6	BORA	ANKRD27	DIAPH3
TSPAN8	DGKA	CXCL8	COL4A5	AL357153.2	GABRQ	COL5A2	BRCA1	AP000487.1	DLGAP5
TUBA1A	DNAH5	CYP11A1	COL4A6	AL358937.1	GAPDH	CP	BRCA2	AP001628.1	DMD
VGLL3	DNAJC12	DARS-AS1	COL5A1	AL365181.2	GPAA1	CPA6	BRCC3	ARHGEF3	DNAH12
ZNF804A	DPYSL3	DDIT3	COLEC10	AL390726.6	GPS2	CRIP2	BRI3BP	ARMC8	DNAH3
ZNF850	EHF	DDIT4	CPT1C	AL591501.1	GSTP1	CST1	BRIP1	ARMCX5-GPRASP2	DNAH8
	EMP1	DFNA5	CRISP3	ALDH1A2	GTSE1	CXCL5	BRIX1	ATXN2	DTYMK
	FAM214A	DGKI	CSGALNACT1	ALOX5	H1FX	CYP24A1	BUB1	AUTS2	ESPL1
	FAM214B	DLGAP1-AS2	CYP24A1	AMPD3	H2AFX	DCDC2	BUB1B	AVIL	ESRRB
	FAM46A	DMGDH	DIO2	ANGPTL4	H2AFZ	DIAPH2	BUD13	AZIN1-AS1	FAM13A
	FBXO32	DMKN	DISC1FP1	ANK1	HIGD2A	DIP2C	BYSL	BICDL1	FAM83D
	FCGBP	DPYS	DMRTA1	ANK3	HIST1H1C	DMC1	C14orf80	BMPR1A	FAR2P4
	FDXR	DUSP5	DNAH11	ANKDD1B	HIST1H1D	DNAJC22	C16orf59	BNC2	FBXL13
	FER1L6	DUSP8	DNM3	ANKFN1	HMGA1	DNM3	C17orf53	BTBD16	FKBP4
	FFAR4	EGLN3	DOCK4	ANKRD1	HMGB2	DNMT3A	C19orf48	C14orf159	GAS2L3
	FN1	EGR1	DOK6	ANO4	HMMR	DOCK4	C1orf112	C1orf228	GPSM2
	FRMPD4	ENKUR	DUSP10	ANO6	HNRNPAB	DPY19L2P1	C1orf159	C2	GTSE1
	FRY	EPAS1	EDIL3	ANXA4	HSPA8	DPYD	C1QBP	CA8	H1FX
	FURIN	EPHA1-AS1	EPAS1	AP000769.1	KIF20A	DTL	C20orf27	CACNB2	H2AFX
	GALNT5	EPHB6	EPHA4	AP003469.4	KRT10	E2F2	C21orf58	CACNG7	H2AFZ
	GCNT3	ERG	EYA2	AP003555.3	KRT18	EBF4	C2orf48	CADM2	HCG27
	GDA	ERRFI1	FBXO32	AP3B2	KRT4	EFNA5	C5orf34	CALN1	HIF1A-AS2
	GLIPR1	FBXO32	FSCN1	AREG	KRT8	EGFR	CACYBP	CASC2	HIST1H1B
	GLP2R	FGL1	FSTL4	ARG2	LCN2	EMP1	CAD	CASTOR2	HIST1H1D
	GPRC5C	FKBP9P1	FYB2	ARHGAP12	LGALS1	EPHA4	CAPN15	CATSPERE	HIST1H2BE
	GPX1	FLT1	FYN	ARHGAP18	LINC00659	EPHA7	CASP2	CBFA2T2	HIST1H4C
	GPX2	FOSL2	GABRP	ARHGAP27P1-BPTFP1-KPNA2P3	LRFN4	EYA2	CASP8AP2	CCDC146	HIST1H4H
	GRAMD2B	G0S2	GADD45A	ARHGAP30	LRRC45	FAM111B	CAVIN2	CCDC148	HMG20B
	HHIP	GBE1	GPNMB	ARHGAP5	LY6E	FAM189A2	CBX3	CCNF	HMGB2
	HLA-DMB	GDF15	GPR87	ARHGAP9	MAD2L1	FAM84B	CBX5	CCT6P1	HMMR
	HNMT	GPRC5C	GUCY1A2	ARHGEF12	MAF1	FCGBP	CCDC138	CCZ1B	INCENP
	HRH1	GRM8	HAPLN3	ARID5A	MAZ	FGD4	CCDC14	CDC14B	IQGAP3
	IFITM10	HERPUD1	HBEGF	ARID5B	MBD3	FGFBP1	CCDC150	CDC25C	KCNQ5
	IFITM2	HIF1A-AS2	HDX	ARL8B	MCM7	FOSB	CCDC18	CDCA8	KIF11
	IGFBP3	HILPDA	HMOX1	ATF3	MDGA1	FOSL1	CCDC85B	CDH4	KIF14
	IGFBP6	HSPA5	HPGD	ATG4A	MGAT4B	FSTL4	CCDC86	CEACAM22P	KIF18B
	IGFL2-AS1	IFI16	HRK	AVIL	MKI67	FYB2	CCNA2	CECR7	KIF20A
	ITGB4	IL6R	IGFBP3	AXL	MLST8	GABRP	CCNB1	CEP170	KIF2C
	ITGB8	INHBE	IGFL2-AS1	BACH2	MRFAP1	GALNT13	CCNB2	CFAP70	KIF4A
	ITM2C	ITGA5	ITGB6	BBC3	MRPL12	GAREM1	CCNE1	CFDP1	KNL1
	KCNJ3	ITGAX	KIAA2012	BBS9	MRPL28	GPR87	CCNE2	CHN1	KNSTRN
	KCNK3	ITGB3	KLK6	BCL11A	MRPL51	GPRIN3	CCNF	CLEC16A	KPNA2
	KCNQ3	JUN	KRT16	BCL6	MRPS2	GREB1L	CCT5	CLEC2D	LAMA3
	KRT19	KCNJ15	KRT17	BHLHE40	MT-CO3	GRIP1	CCT6A	COL26A1	LBR
	KRT4	KCP	KRT86	BNIP3L	MT-ND4	GUCY1A2	CD3EAP	COL4A3	LINC00540
	LAMB3	KLF6	LAMB3	BORCS7-ASMT	MT-ND4L	HES1	CDC20	COX10-AS1	LINC00624
	LCN2	KLF7	LHFPL3-AS2	BPIFB1	MT-TT	HMCN1	CDC25A	CPEB2	LINC00879
	LDLRAD4	KLHL4	LINC00578	BTBD19	MTATP6P1	HNF1A-AS1	CDC25C	CPNE8	LINC00923
	LGALS3	LAMB3	LINC01021	BTG2	MTND2P28	HNF4G	CDC45	CSGALNACT1	LINC01088
	LGALS3BP	LINC00346	LINC01122	C13orf42	MTRNR2L12	IGDCC3	CDC6	CSPP1	LINC01399
	LGR6	LINC00431	LINC01182	C14orf37	MXD3	IGFBP3	CDC7	CTH	LINC01687
	LINC00278	LINC01762	LINC01214	C1orf228	NAA10	IGFBP5	CDCA2	CTNNA2	LINC02158
	LINC00609	LINC02154	LINC01235	C4orf36	NAXE	IL17RB	CDCA3	CUL4A	LINC02204
	LXN	LINC02542	LINC01239	C4orf47	NDUFA13	INAVA	CDCA4	CYP3A5	LINC02428
	LYNX1	LRRC4B	LINC01629	C7orf69	NDUFB10	INPP4B	CDCA5	CYTH1	LINC02476
	MAML2	LUCAT1	LINC02015	CABP1	NDUFB4	INSR	CDCA7	CYTH3	LRRC4B
	MAST4	LURAP1L	LINC02055	CADM2	NEDD8	IRX2	CDCA8	DAP3P1	MARCH4
	MATN2	MAFF	LINC02532	CALCOCO1	NHP2	ITGA2	CDK1	DENND2C	MCAM
	MDM2	MAPK13	LINGO2	CAPN2	NME1	ITGB4	CDK2	DENND5B-AS1	MIR548XHG
	MMP28	MDGA1	LIPK	CAPN5	OAZ1	ITGB6	CDK5RAP2	DEPTOR	MKI67
	MMP7	MEGF6	LRRN2	CASC15	ORAI3	ITGB8	CDKN3	DHRS2	MKRN3
	MR1	MGAM	LUCAT1	CASS4	PCBP1	KIAA2012	CDT1	DMXL2	MTCP1
	MRAP2	MICALCL	LUZP2	CAST	PDGFA	KRT80	CEACAM22P	DNAH12	MXD3
	MT-ATP6	MIR3945HG	MAF	CATSPERG	PDGFB	LAMB3	CENPE	DNAH14	MYOCD
	MT-CO2	MYH15	MAP1B	CBLB	PFN1	LDLRAD4	CENPF	DNAH3	NCAPD2
	MT-ND3	MYO18B	MGAT4EP	CCDC178	PHB2	LIN7A	CENPH	DNM3	NCKAP1L
	MTATP6P1	NDRG1	MIR22HG	CCDC18-AS1	PHLDA2	LINC00942	CENPI	DOCK4	NDC80
	MTRNR2L3	NFIL3	MME	CCDC186	PHPT1	LINC01235	CENPJ	DPH6-AS1	NEK2
	MUC1	NMRAL2P	MRC2	CCDC92B	PIF1	LINC01239	CENPK	DTL	NELFE
	MUC5AC	NR2F2-AS1	MYPN	CCND2	PLK1	LINC02015	CENPL	EAF2	NR2F2-AS1
	MUC5B	NRXN3	NAV3	CCNG2	PLP2	LIPK	CENPM	EDA	NUF2
	MXD4	OSGIN1	NECTIN3-AS1	CD22	POLR2I	LMCD1	CENPN	EDARADD	NUSAP1
	NDRG4	OSMR-AS1	NEK10	CD247	POLR2J	LPP	CENPO	EEPD1	OSGIN1
	NOX1	PAEP	NFASC	CD4	POLR2L	LRMDA	CENPP	EML6	P2RX1
	ORAI3	PAM	NFIA	CD44	PPP1CA	MALRD1	CENPQ	ENOX1	PA2G4
	PARM1	PAPPA2	NOVA2	CD70	PPP1R14B	MAML2	CENPS	ERCC8	PI4KAP2
	PCSK1N	PCSK6	NR2F1-AS1	CD72	PRELID1	MAMLD1	CENPU	ERO1B	PIF1
	PDCD4	PDE2A	NT5E	CD82	PRMT1	MATN2	CENPV	ESCO2	PIMREG
	PDE1A	PDGFA	NTN4	CDIP1	PSMC3	MBP	CENPX	ESPL1	PLK1
	PDE5A	PDGFB	NUAK1	CDKL4	PSMC5	MCM10	CEP128	ESPN	POT1-AS1
	PKD1L2	PHGDH	PADI3	CDKN1A	PSRC1	MIR181A1HG	CEP135	EXOC6B	PPM1E
	PLAU	PHLDA1	PAK3	CEACAM1	PTMS	MIR31HG	CEP152	EXT1	PPP1R10
	PLCD4	PIWIL2	PDE4C	CEP85L	PTTG1	MME	CEP192	EZH1	PRR11
	PLCXD3	PLAC8L1	PDE5A	CES5AP1	PUF60	MMP7	CEP295	FAM133B	PSMA1
	PRAF2	PLB1	PDE8B	CFAP70	PYCR1	MMS22L	CEP55	FAM135A	PSMC3
	PRR15	PPP1R1C	PGM2L1	CFAP74	RAB34	MRAP2	CEP72	FAM13A	PTPRB
	PSORS1C1	PRKG2	PHLDB2	CHAC1	RAMP1	MTSS1	CEP78	FAM189A1	PTPRR
	PTGES	PTPRH	PID1	CLCN3	RAN	MTUS1	CGGBP1	FAM214A	PTTG1
	RAB37	PTPRN	PKD1L2	CLGN	RHOC	MUC5AC	CHAF1A	FAM35A	RACGAP1
	RABAC1	RASGRP3	PLA2G4C	CLIP2	RNPEPL1	MUC5B	CHAF1B	FAM69A	RBM20
	RARRES1	RTN4RL2	PMEPA1	CLN8	RPL10	MYO1B	CHEK1	FAM83D	REEP4
	RASEF	SERPINE1	POU2F2	COL28A1	RPL18A	MYPN	CHEK2	FANCL	RHOA
	RASGRP3	SESN2	PPP2R2B	COL4A6	RPL19	NAV3	CHERP	FAR1	RHOH
	RDH10	SETBP1	PRICKLE1	COPA	RPL29	NBEA	CHRAC1	FBXL17	RNF26
	REPS2	SGCG	PRKAA2	CPEB4	RPL3	NEK10	CHRNA5	FBXL2	RPL3L
	RNASE4	SH3BGR	PRKG1	CREB3L1	RPL32	NHS	CIT	FBXO32	RRM2
	RNPEPL1	SH3BP2	PRX	CREB5	RPL35	NOVA1	CKAP2	FBXO36	RRP7A
	S100A4	SHC4	RGS9	CREBRF	RPL7A	NPNT	CKAP2L	FBXO43	SAMD4A
	SAMD9	SLC12A8	RND1	CSF1	RPL8	NR2F1-AS1	CKAP5	FBXW8	SAMSN1
	SELENBP1	SLC22A15	S100A9	CTNNA2	RPLP0	NRP1	CKS1B	FMNL2	SAPCD2
	SERINC2	SLC38A2	SALL4	CTSL	RPS11	NRP2	CKS2	FOSB	SCAMP3
	SERPINE2	SLC6A8	SAMD4A	CTTNBP2NL	RPS13	NT5E	CLN6	FOXN2	SCHLAP1
	SETBP1	SLC7A11	SERPINE1	CXCL8	RPS15	NTN4	CLSPN	FOXP4-AS1	SGO1-AS1
	SGPP2	SLCO2B1	SLC9A9	CXXC4	RPS17	NUAK1	CMC2	FTO	SGO2
	SIDT1	SLIT3	SLCO2A1	CYFIP2	RPS23	OSBPL10	CNOT9	GARNL3	SLC1A5
	SLC16A3	SPRR2D	SNX31	CYP11A1	RPS27	PAQR5	CNTRL	GAS2	SLC25A1
	SLC2A12	SQSTM1	ST6GALNAC5	CYP3A5	RPS3	PARM1	COL12A1	GBP2	SLC2A3
	SLFN5	SYN1	ST8SIA1	CYP4F22	RPSA	PAWR	COL26A1	GDPD1	SLC35F4
	SLITRK6	SYT11	STAT4	DAAM1	RRM2	PCNX2	COMMD4	GFPT2	SNTA1
	SLPI	TCP11L2	STEAP4	DACT3	S100A16	PCSK5	COPS3	GIPR	SORBS1
	SMIM2-AS1	THSD4	STUM	DAPP1	S100A3	PDE10A	CPLX2	GIT2	SPAG5
	SNCA	TIMP1	TBX4	DDIT3	SBF1	PDE8B	CPNE7	GLIS3	SPDL1
	SOX2	TLR1	TEX41	DENND4A	SF3B5	PDE9A	CPSF3	GNG7	STEAP1B
	SPATA18	TLR6	TGFB2	DGKI	SH3BGRL3	PHLDB2	CSE1L	GPC6	STIL
	SPATA6L	TM4SF19	TGFBR2	DISC1FP1	SHMT2	PID1	CTCF	GPR135	STK40
	SRPX2	TM4SF19-TCTEX1D2	TGM2	DMGDH	SIGMAR1	PLCXD3	CTDSPL2	GPR155	STMN1
	STRA6	TMEM116	TMEM40	DNAH11	SLC25A1	PLD5	CTPS1	GSDMB	SUSD2
	SYNGR2	TMEM154	TNFRSF11B	DNAH17	SLC25A5	PLPP3	CUL1	GTF2IRD1	SYP
	SYT13	TMSB10	TNFRSF21	DNAJC12	SLC35A4	PLXNA2	CXCL14	GTF2IRD2	TAGLN2
	TBXAS1	TNFRSF10B	TNFSF10	DNAJC5G	SLC35B2	PLXNC1	CYC1	GULP1	TENM1
	THBD	TNFRSF9	TP63	DPYS	SLC39A1	PMEPA1	DBF4	HDAC9	TEX14
	TIMP1	TNS1	TSHZ3	DRAM1	SNRNP25	POLA1	DBF4B	HECTD4	TMEM161B-AS1
	TIMP4	TRAF1	VAT1L	DRAXIN	SNRPB	PRICKLE1	DCTPP1	HSD17B3	TNFAIP8L1
	TM7SF2	TRIB1	VWF	DUSP10	SPAG5	PRKAA2	DDIAS	HSPBAP1	TOP2A
	TMBIM4	TRIB3	WFDC2	DUSP5	SPCS1	PRRG4	DDX11	IDNK	TPX2
	TMEM54	TSPAN13	ZBTB20	DUSP8	SPR	PSMC3IP	DDX12P	IGFL2-AS1	TROAP
	TMEM92	UNC5B	ZC4H2	EDIL3	SRP14	PTGR1	DDX21	IGSF1	TUBA1B
	TNFSF15	VEGFA	ZFPM2-AS1	EGLN3	SSNA1	PTGS2	DDX39A	IL1R1	TUBB
	TNFSF9	VEPH1	ZMAT4	ELF3	SSR4	PTPRE	DDX54	IL9RP3	TUBB4B
	TP53INP1	VGF	ZNF365	ELL2	STARD8	PTPRK	DDX56	INTS10	TUBG1
	TPPP3	VWA5A	ZNF608	ELOVL4	TAGLN2	RAD51	DEK	INVS	UBE2C
	TSPAN31	WARS	ZNF804A	ELOVL7	TAX1BP3	RAD54L	DEPDC1	IQCB1	UBE2S
	ZNF385A	XIRP1	ZNF827	EML2	TIMM13	RANBP17	DEPDC1B	ITFG2	UNC13D
	ZNF703	ZNF697	ZPLD1	EMP1	TIMM17B	RARRES1	DGCR8	ITSN1	Z94721.1
				ENKUR	TIMP1	RASEF	DHFR	KANK1
				ENOX1	TIMP4	RGS6	DHRS2	KCNQ3
				ENSA	TMEM147	RHBDL3	DHX33	KCNT2
				ENTPD1	TMEM158	RIBC2	DIAPH3	KCP
				EPAS1	TMEM160	RIN2	DIS3L	KDM2B
				EPB41	TMEM54	RPS6KA6	DKC1	KIAA0319
				EPHA1-AS1	TMEM97	SCD5	DLC1	KIAA0556
				EPHB6	TMSB10	SERPINE1	DLGAP5	KIAA0907
				ERG	TMSB4X	SETBP1	DMC1	KIAA1211
				ERN1	TMX2	SH3BP4	DNA2	KIAA1468
				EXOC6B	TOMM6	SIDT1	DNAAF5	KIF13A
				FAM114A1	TOP2A	SLC22A3	DNAJC9	KIF14
				FAM129A	TOR4A	SLC6A16	DNMT1	KIF18B
				FAM198B	TPI1	SLCO2A1	DROSHA	KIF7
				FAM214A	TPPP3	SLCO3A1	DSCC1	KIF9-AS1
				FAM214B	TRIM28	SLITRK6	DSN1	KLHDC1
				FAM46A	TRIM47	SMOC1	DTL	KLHL29
				FAS	TROAP	SOX9	DTYMK	L3HYPDH
				FBXL2	TSSC4	ST6GAL2	DUT	LIMD1
				FBXL20	TSTA3	ST6GALNAC5	E2F1	LINC00540
				FBXO32	TUBA1B	ST8SIA4	E2F2	LINC00624
				FER1L6	TUBB4B	SYTL4	E2F7	LINC00630
				FGD6	UBALD2	TACC1	E2F8	LINC01021
				FGL1	UBB	TCF7L1	ECT2	LINC01376
				FILIP1L	UBC	TGFA	EIF5A	LINC01611
				FLCN	UBE2C	TGFB2	ELAC2	LINC01970
				FLG-AS1	UBE2M	THSD7A	ELOVL2	LINC02204
				FLT1	UBL5	TM4SF18	EMC1	LINC02340
				FN1	UQCC3	TMEM40	EMC3-AS1	LINC02506
				FNDC3B	UQCRQ	TMOD1	EMP2	LINC02532
				FOXP2	USF2	TMTC2	ERCC6L	LIPE-AS1
				FRMPD4	VIM	TNFRSF10D	ESCO2	LMBR1
				FRY	ZDHHC12	TNFRSF11B	ESPL1	LPCAT4
				FXYD7	ZNF703	TNFSF15	EXO1	LRBA
				FYN		TNS3	EXOSC2	LRCH1
				GABPB1-AS1		UACA	EXOSC5	LRRC28
				GAD1		UHRF1	EXOSC8	LRRC37B
				GADD45A		VCAN	EXOSC9	LTB4R
				GALM		WDR76	EZH2	MACROD1
				GALNT5		WIPF1	FAAP24	MANBA
				GBE1		WISP2	FAM110A	MAP2
				GDA		WWTR1	FAM111A	MAP3K14
				GDE1		ZGRF1	FAM111B	MAP3K8
				GDF15		ZMAT4	FAM136A	MAP4K3
				GLS		ZNF367	FAM83D	MAPT
				GNAO1		ZNF462	FANCA	MARCH4
				GOLGB1		ZNF532	FANCB	MBTD1
				GPRC5C			FANCD2	MEG3
				GRAMD2B			FANCG	MEG8
				GRB10			FANCI	MICU3
				GRK7			FANCL	MIPOL1
				GRM8			FANCM	MIR325HG
				GSDMB			FBL	MON2
				GSK3B			FBXO17	MPP3
				GSN			FBXO43	MROH1
				GTF2IP7			FBXO5	MROH3P
				GTF2IRD2B			FEN1	MYCBPAP
				GUCA1B			FIGNL1	MYOCD
				HAPLN3			FKBP4	NARS2
				HBEGF			FN3KRP	NCKAP5L
				HBP1			FOXM1	NDC80
				HDAC5			FOXRED2	NEAT1
				HELZ2			FUS	NEBL
				HIST1H4H			G2E3	NKAIN3
				HMGCL			GALNT14	NOCT
				HPGD			GAS2L3	NPHP4
				HPN			GEMIN4	NR1D2
				HSD17B14			GEMIN5	NR1H4
				HSD17B3			GEN1	NR3C2
				IFI16			GGH	NR4A3
				IGDCC4			GINS1	NR6A1
				IGFL2-AS1			GINS2	NRXN3
				IL17RE			GINS3	NUP54
				IL1RAP			GINS4	NVL
				IL1RAPL1			GLB1L2	ORC2
				IL6R			GLI2	OSBPL3
				IRAK2			GMNN	OTUD7A
				ITGA10			GMPS	PAPD4
				ITGA5			GPATCH4	PARP16
				ITGA9			GPSM2	PCBP3
				ITGB8			GRWD1	PCCA
				JAKMIP2			GSTCD	PCGF6
				JUN			GTSE1	PDE11A
				KCNQ3			GUSB	PDE7A
				KCNT2			H2AFX	PHC3
				KCP			H2AFZ	PHLPP1
				KDM4B			HACD3	PIF1
				KDM5B			HAT1	PILRA
				KDM6A			HAUS1	PIP5K1A
				KDM7A			HAUS5	PITPNC1
				KIF9-AS1			HAUS6	PKD1L2
				KLHDC7B			HAUS8	PLD1
				KLHL24			HCFC1	PLEKHH2
				KMT5B			HDGF	PLSCR4
				KRT17			HELLPAR	PNPLA3
				KRT19			HELLS	PNPLA7
				KRT20			HGH1	PPM1E
				KYNU			HIRIP3	PPM1H
				LAMB3			HIST1H1D	PRELID3A
				LDLRAD4			HIST1H1E	PRMT3
				LGALS3			HIST1H4C	PRPF40B
				LIFR			HIST2H2AC	PTEN
				LIMA1			HJURP	PTPRJ
				LINC-PINT			HMGB1	PTPRN2
				LINC00278			HMGB2	PUS7
				LINC00431			HMMR	RABL2A
				LINC00589			HNF1A-AS1	RAP2C-AS1
				LINC00609			HNRNPA2B1	RASA2
				LINC00880			HNRNPAB	RBM20
				LINC00963			HNRNPF	RCOR3
				LINC01004			HNRNPU	RFX7
				LINC01021			HNRNPUL1	RGL1
				LINC01125			HSP90AA1	RIC1
				LINC01214			HSPA1A	RIMKLB
				LINC01376			HSPA8	RNF38
				LINC01481.1			HSPBP1	RORA
				LINC01588			HSPD1	RPL3L
				LINC01714			HSPH1	RPS6KA5
				LINC01762			HYLS1	RUFY3
				LINGO2			ICMT	SGO2
				LIPE-AS1			ID1	SIK3
				LIPH			ID2	SIMC1
				LMNA			ID3	SKA3
				LRGUK			IDH3B	SLC16A1-AS1
				LRP1			IFRD2	SLC16A10
				LUCAT1			IGSF11	SLC22A4
				LURAP1L			ILF3	SLC25A33
				LYNX1			INCENP	SLC2A13
				LYST			IPO4	SLC2A3
				LZTS3			IPO5	SLC39A11
				MAFF			IQGAP3	SLC5A4-AS1
				MAGI2			ITGB3BP	SMG1P2
				MALAT1			JADE2	SMG1P5
				MALAT1.1			JRKL-AS1	SNAP25
				MAML2			KAT2A	SORBS1
				MAP1B			KCNK5	SOX6
				MAP1LC3B			KCNQ5	SPDYA
				MAP1LC3B2			KCTD15	SPIDR
				MARCH3			KDELC2	SPTBN4
				MAST4			KIAA1524	SRP54-AS1
				MBD5			KIF11	SSBP2
				MBNL2			KIF14	SSC4D
				MDM2			KIF15	SSH2
				MEG8			KIF18A	STAT4
				MFGE8			KIF18B	SUFU
				MGAM			KIF20A	SUZ12P1
				MICU1			KIF20B	SYCP2L
				MKLN1			KIF22	TAPT1-AS1
				MKLN1-AS			KIF23	TBC1D8
				MKNK2			KIF24	TBK1
				MOSPD1			KIF2C	TCP11L2
				MROH3P			KIF4A	TDO2
				MUC5AC			KIFC1	TEAD4
				MXI1			KMT5A	TEC
				MYLIP			KNL1	TERT
				N4BP2L2			KNOP1	TEX14
				NABP1			KNSTRN	TFDP2
				NAMPT			KNTC1	THUMPD2
				NAV3			KPNA2	TMEM241
				NCAM1			KPNB1	TMEM9B-AS1
				NCKAP5L			LAS1L	TMTC2
				NCMAP			LDLRAD4	TPD52
				NCOA3			LIG1	TRAF3
				NCOA7			LIN52	TRIM9
				NDRG1			LIN54	TSEN2
				NEAT1			LIN9	TSTD3
				NECTIN4			LINC00618	TTC21B
				NFASC			LINC00624	TTLL11
				NFAT5			LINC01016	TVP23B
				NFKB2			LINC01036	UBAP2
				NFKBIZ			LINC01146	UBE3D
				NGFR			LINC01572	UHRF2
				NKD2			LINC02204	ULK4
				NLRP1			LINC02532	USP53
				NMRAL2P			LMNB1	UVRAG
				NOVA2			LMNB2	VPS54
				NOX1			LRP8	VWA8
				NPAS1			LRR1	WDR27
				NPHS1			LRRC20	WDR35
				NPL			LRRCC1	XYLB
				NRXN2			LSM3	YPEL2
				NRXN3			LYAR	ZCCHC7
				NTN4			MACROD1	ZFP14
				NUPR1			MAD2L1	ZFPM2-AS1
				OLAH			MASTL	ZNF235
				OLMALINC			MAZ	ZNF277
				OPTN			MCCC2	ZNF280C
				OSBPL9			MCM10	ZNF567
				PADI3			MCM2	ZNF767P
				PAEP			MCM3	ZNF782
				PAG1			MCM4	ZNF789
				PAK3			MCM5	ZNF815P
				PAK5			MCM6
				PDE2A			MCM7
				PDE4C			MCM8
				PDGFB			MCMBP
				PDZD7			MDM1
				PELI2			MELK
				PGPEP1			MEPCE
				PHF21A			MGME1
				PHLDA1			MIR17HG
				PINCR			MIS18A
				PIWIL2			MIS18BP1
				PKD1L2			MKI67
				PLA2G4C			MLST8
				PLAU			MMS22L
				PLAUR			MND1
				PLB1			MNS1
				PLD1			MPHOSPH10
				PLD3			MPHOSPH6
				PLEKHG1			MPHOSPH9
				PLPPR1			MRE11
				PNPLA8			MRM2
				PNRC1			MRPL11
				PPFIBP1			MRPL12
				PPP1R15A			MRPL24
				PPP1R1C			MRPL37
				PPP1R3B			MRPS18B
				PRDM1			MRPS2
				PRKCA			MRPS26
				PRKCG			MRPS34
				PRKN			MRPS7
				PSME4			MRTO4
				PTCHD4			MSH2
				PTPRH			MSH6
				PTPRN			MT-CYB
				RAB1A			MT-ND1
				RAB37			MTBP
				RAB3C			MTFR2
				RAB44			MTHFD1
				RARRES1			MTHFD2
				RASGRP3			MYB
				RDH10			MYBBP1A
				RELB			MYBL1
				RGS20			MYBL2
				RHOBTB3			MYO19
				RIOK3			MZT1
				RND3			MZT2A
				RNF103-CHMP3			NAE1
				RNF19B			NAP1L4
				ROPN1L			NASP
				RPLP0P2			NBN
				RRAD			NCAPD2
				RUNX1			NCAPD3
				S100A8			NCAPG
				S100A9			NCAPG2
				SAMD4A			NCAPH
				SARAF			NCAPH2
				SAT1			NCL
				SCN1A			NDC1
				SEC24D			NDC80
				SELENOP			NDUFS6
				SERINC5			NEDD1
				SERPINE1			NEFH
				SERPINE2			NEIL3
				SESN2			NEK2
				SETBP1			NEMP1
				SFMBT2			NETO2
				SGO1-AS1			NFATC2IP
				SH3GL3			NFIC
				SHANK1			NHP2
				SHC4			NIF3L1
				SIDT1			NIP7
				SIRT2			NLE1
				SLC16A3			NME1
				SLC16A5			NME4
				SLC17A5			NOLC1
				SLC17A7			NOM1
				SLC23A2			NOP16
				SLC25A45			NOP56
				SLC27A1			NOP58
				SLC35F4			NPM1
				SLC44A5			NRM
				SLC52A1			NSD2
				SLC6A8			NTRK3
				SLC7A11			NUCKS1
				SLC8A2			NUDC
				SLC9A1			NUF2
				SLCO2B1			NUMA1
				SLFN5			NUP155
				SLITRK6			NUP188
				SMIM14			NUP205
				SMIM2-AS1			NUP210
				SNAP91			NUP35
				SNCA			NUP50
				SORBS1			NUP62
				SPACA6			NUP85
				SPATA18			NUP93
				SPATA6L			NUSAP1
				SPDYA			ODF2
				SPRR2D			OIP5
				SPRY4-AS1			ORC1
				SQSTM1			ORC3
				STX3			ORC6
				STXBP5-AS1			PA2G4
				SYN1			PAFAH1B3
				SYN2			PAICS
				SYP			PAK1IP1
				SYT11			PAPD7
				SYT5			PAQR4
				TANK			PARP2
				TARID			PARPBP
				TBC1D19			PAXX
				TCN1			PBK
				TCP11L2			PBX3
				TFPI			PCBD1
				TGFBR3			PCBD2
				TIMP1			PCLAF
				TMC5			PCNA
				TMEM156			PDS5B
				TMEM217			PDSS1
				TMEM236			PEMT
				TMEM263			PFAS
				TMEM65			PFN1
				TMEM92-AS1			PHB2
				TMPRSS11F			PHF19
				TNFAIP3			PIF1
				TNFRSF10B			PIGU
				TNFRSF10C			PIMREG
				TNFRSF9			PKMYT1
				TNFSF10			PKN3
				TNFSF15			PLK1
				TNFSF9			PLK4
				TNRC6B			PLP2
				TNS1			PLXNA4
				TOM1L2			PMF1
				TP53INP1			POC1A
				TP53INP2			POLA1
				TPTE2P1			POLA2
				TRAF1			POLD1
				TRIB1			POLD2
				TRIM38			POLD3
				TRPM3			POLE
				TSPAN5			POLE2
				TTC21A			POLE3
				TTC25			POLQ
				TTLL6			POLR1E
				TUBA4A			POLR3K
				TXNRD1			PPAT
				UBE2H			PPIF
				UNC5B			PPIH
				UPP1			PPIP5K2
				UPP2			PPM1G
				VAT1L			PPP1R14B
				VDR			PPP2R5D
				VEGFA			PPRC1
				VGF			PRC1
				VMP1			PRIM1
				VPS13C			PRIM2
				VWCE			PRIMPOL
				WDR26			PRKDC
				WDR63			PRMT1
				WIPF3			PRMT7
				WIPI1			PROSER3
				WNT6			PRPF4
				WSB1			PRPS2
				XIRP1			PRR11
				YIPF4			PSMC3
				YPEL2			PTBP1
				YPEL5			PTMA
				ZBP1			PTPN18
				ZBTB46			PTTG1
				ZFP36L1			PUF60
				ZFPM2-AS1			PUS7
				ZFYVE1			QSER1
				ZKSCAN1			RABL6
				ZMAT3			RACGAP1
							RAD18
							RAD21
							RAD51
							RAD51AP1
							RAD51C
							RAD54B
							RAD54L
							RADIL
							RAMP3
							RAN
							RANBP1
							RANGAP1
							RBBP8
							RBL1
							RBM14
							RBM3
							RBMX
							RCCD1
							RECQL
							RECQL4
							REXO5
							RFC2
							RFC3
							RFC4
							RFC5
							RFWD3
							RGS3
							RIF1
							RMI1
							RNASEH2A
							RNF26
							RPA1
							RPA2
							RPL39L
							RPL3L
							RRM1
							RRM2
							RRP9
							RTTN
							SAAL1
							SAE1
							SAPCD2
							SASS6
							SCG5
							SCLT1
							SENP3-EIF4A1
							SEPHS1
							SET
							SF3B3
							SFI1
							SFMBT1
							SFXN2
							SGO1
							SGO2
							SHCBP1
							SHMT1
							SIVA1
							SKA1
							SKA2
							SKA3
							SKP2
							SLBP
							SLC19A1
							SLC22A18AS
							SLC25A10
							SLC25A11
							SLC25A19
							SLC25A5
							SLC29A1
							SLC2A4RG
							SLC37A4
							SLC3A2
							SLC47A1
							SLC5A6
							SLF1
							SMC1A
							SMC2
							SMC4
							SMPD4
							SMYD4
							SNRNP25
							SNRPA
							SNRPB
							SNRPD1
							SNRPE
							SNX5
							SOGA1
							SPAG5
							SPATA5
							SPC24
							SPC25
							SPDEF
							SPDL1
							SPIDR
							SPOUT1
							SRM
							SRRM2
							SRSF2
							SRSF7
							SSRP1
							STAT5A
							STIL
							STMN1
							SUPT16H
							SUSD2
							SUV39H1
							SUV39H2
							TACC3
							TAF5
							TCERG1
							TCF19
							TCOF1
							TCP1
							TDP1
							TEAD4
							TELO2
							TENM3
							TERT
							TFDP1
							THOP1
							THSD4
							TICRR
							TIMELESS
							TIMM10
							TIMM13
							TIMM50
							TK1
							TMEM109
							TMEM201
							TMEM97
							TMPO
							TMTC4
							TMX2
							TNFAIP8L1
							TNPO2
							TOE1
							TOMM40
							TOMM6
							TONSL
							TOP2A
							TOP3A
							TOPBP1
							TP73
							TPX2
							TRAIP
							TRIM28
							TRIP13
							TROAP
							TSR1
							TTF2
							TTI1
							TTK
							TTLL12
							TUBA1B
							TUBA4A
							TUBB
							TUBB4B
							TUBG1
							TUBGCP3
							TUBGCP5
							TWNK
							TYMS
							U2AF2
							UBE2C
							UBE2S
							UBE2T
							UBR7
							UBTF
							UCK2
							UHRF1
							UMPS
							UNG
							URB2
							USP1
							USP2-AS1
							USP37
							UTP20
							VCAN
							VRK1
							WBP11
							WDHD1
							WDR34
							WDR62
							WDR76
							WEE1
							WWOX
							XPO4
							XRCC2
							XRCC3
							XRCC4
							XRCC5
							XRCC6
							XYLB
							YEATS4
							Z94721.1
							ZDHHC8P1
							ZGRF1
							ZNF107
							ZNF142
							ZNF367
							ZNF43
							ZNF519
							ZNF618
							ZNF714
							ZRANB3
							ZWILCH
							ZWINT
							ZYG11A
