## Supplementary material for "Resistance Signatures Manifested in Early Drug Response in Cancer and Across Species": Table S4

### Sheet: supercluster_ortholog_genes
yeast_upregulated_orthologs	ecoli_upregulated_orthologs	yeast_supercluster2_overlap	yeast_supercluster3_overlap	ecoli_supercluster2_overlap
AAMP	AADAT	EIF5A	ABCC2	APRT
ABCB10	ACAD8	G6PD	ABCC3	NME1
ABCC1	ACADL	MRPL12
ABCC2	ACADM	NAA10
ABCC3	ACADS	NHP2
ABCE1	ACADSB	NME1
ABCF2	ACAT1	POLR2L
ABCF2-H2BK1	ACAT2	PRMT1
ABHD1	ADAT2	RAN
ABHD1	AK2	RPL10
ACACA	ALPG	RPL19
ACACB	ALPI	RPL3
ACSS1	ALPL	RPL32
ACSS2	ALPP	RPL35
ADA	APEX1	RPL7A
ADI1	APRT	RPL8
ADK	AQP1	RPLP0
AGPAT1	AQP2	RPS11
AGXT2	AQP5	RPS13
AHCY	AQP6	RPS15
AHSA1	AQP9	RPS17
ALDH5A1	ARSA	RPS23
AMD1	ARSD	RPS27
ASNS	ARSF	RPS3
ASS1	ARSG	RPSA
ATIC	ARSH	SF3B5
ATP12A	ARSL	SHMT2
ATP12A	ATP5PO	SIGMAR1
ATP1A1	CDK5RAP1	SLC25A1
ATP1A1	CDKAL1
ATP1A2	COQ5
ATP1A2	COX1
ATP1A3	CPOX
ATP1A3	DDX39A
ATP1A4	DDX39A
ATP1A4	DDX47
ATP23	DDX47
ATP2A1	DDX49
ATP2A1	DDX49
ATP2A2	DDX5
ATP2A2	DDX5
ATP2A3	DDX56
ATP2A3	DDX56
ATP4A	DHDDS
ATP4A	DHODH
BTF3	DUS4L
BTF3L4	EIF4A1
BYSL	EIF4A1
CBS	EIF4A2
CCT6A	EIF4A2
CCT6B	ELAC1
CEBPZ	ENOSF1
CERS1	ERAL1
CIAO2B	GALNS
CLUH	GCDH
CNBP	GMPR
COX11	GMPR2
CPOX	GUK1
CPS1	HEMK1
CPSF1	HOGA1
CRCP	IMPA1
CTH	IMPA2
CTPS1	IVD
CTPS2	MARS2
CYB5R1	MFSD3
CYB5R2	MIP
CYB5R3	MRPL11
CYCS	MRPL13
CYP26A1	MTHFD2
CYP51A1	MTHFD2L
D2HGDH	MTO1
DARS1	NME1
DCAF13	NME3
DDX17	NPL
DDX18	OXSM
DDX27	PLPBP
DDX3X	PPIF
DDX52	PPIL1
DDX55	PPIL3
DEGS1	PRPS1
DEGS2	PRPS1L1
DHODH	PRPS2
DHPS	QTRT1
DHX15	RPL23
DIMT1	RPS20
DIS3	RRM1
DKC1	SLC17A1
DLAT	SLC17A2
DNAJA3	SLC17A3
DNAJC21	SLC17A4
DNAJC9	SLC17A5
DOHH	SLC17A6
DPH5	SLC17A7
DR1	SLC17A8
DUS3L	SLC17A9
DXO	SLC23A1
EARS2	SLC26A11
EEF1A1	SLC5A1
EEF1A1	SLC5A10
EEF1AKMT2	SLC5A11
EEF1B2	SLC5A2
EEF2	SLC5A4
EIF1AX	SLC5A5
EIF1AY	SLC5A9
EIF2B1	STS
EIF2B2	TATDN1
EIF2S2	TRMU
EIF2S3	UCK1
EIF2S3B	UCK2
EIF3A
EIF3C
EIF3CL
EIF3CL
EIF3F
EIF3G
EIF3H
EIF3I
EIF4A1
EIF4A2
EIF5
EIF5A
EIF5A2
EIF5B
EIF6
ELOVL2
ELOVL5
ELOVL6
EMG1
ENTPD5
ENTPD6
ERCC3
ERGIC2
ERO1A
ERO1B
ESF1
ETF1
ETFDH
ETNPPL
FARS2
FARSA
FARSB
FBL
FBLL1
FCF1
FDPS
FECH
FTSJ1
FTSJ3
G3BP1
G6PD
GAR1
GCLC
GFM1
GMPS
GOLT1A
GOLT1B
GPD1
GPD1L
GPD2
GPN3
GPX1
GPX7
GPX8
GRPEL1
GRPEL2
GRWD1
GSR
GSS
GTF2B
GTF2H2
GTF2H2C
GTF2H2C
GTPBP3
GTPBP4
GUF1
HACL1
HARS1
HARS2
HEATR1
HMBS
HMGCS1
HMGCS2
HSP90AA1
HSPA4
HSPA9
HSPD1
HSPE1
HSPH1
IARS1
IARS2
IDI1
IDI2
ILVBL
IMP3
IMPDH1
IMPDH2
IPO4
IPO5
IPO7
IPO7
IPO8
IPO8
IWS1
KARS1
KLHDC4
LARS1
LARS2
LBR
LDHD
LOC100130283
LOC102724560
LOC102724560
LOC124905557
LSG1
LSS
LYRM4
MAP3K11
MARS1
MAT1A
MAT2A
MCM2
MCM5
MCM6
MDP1
METTL1
METTL2A
METTL2B
METTL8
MRM1
MRPL11
MRPL12
MRPL13
MRPL15
MRPS14
MRPS16
MRS2
MSMO1
MTHFD1
MTHFD1
MTHFD1L
MTHFD1L
MTIF2
MTO1
MTREX
MTRF1L
MUC21
MVD
MYG1
N6AMT1
NAA10
NAA11
NAA35
NACA2
NARS1
NAT10
NEK2
NFU1
NHP2
NLE1
NMD3
NME1
NOB1
NOC2L
NOC3L
NOL10
NOL6
NOP56
NOP58
NOP9
NSA2
NSUN2
NSUN5
NUBP1
NUBP2
NUBPL
NVL
NXF1
OLA1
OTC
OTUD6A
OTUD6B
OXA1L
PABPC3
PANK1
PANK2
PANK3
PCYT2
PDCD11
PDHA1
PDHA2
PDHB
PFAS
PFDN4
PITRM1
PLCD1
PLCD4
PLCZ1
PMM1
PMM2
PMPCB
PNO1
POLR1A
POLR1B
POLR1E
POLR2L
POLR3A
POLR3B
POLR3K
POP4
PPAT
PRMT1
PRMT8
PRPF31
PRPS1
PRPS1L1
PRPS2
PUS3
PUS7
PWP1
QARS1
RACK1
RAN
RANBP6
RARS2
RBM23
RBM23
RBM28
RCL1
REXO2
RFC3
RIOK1
RPF2
RPL10
RPL10A
RPL11
RPL12
RPL13
RPL13A
RPL15
RPL17
RPL17-C18orf32
RPL18
RPL19
RPL22
RPL22L1
RPL23
RPL23A
RPL24
RPL27
RPL27A
RPL3
RPL30
RPL31
RPL32
RPL34
RPL35
RPL35A
RPL36
RPL36A
RPL36A-HNRNPH2
RPL36AL
RPL37
RPL37A
RPL38
RPL3L
RPL4
RPL5
RPL7
RPL7A
RPL7A
RPL8
RPL8
RPL9
RPLP0
RPLP1
RPLP1
RPLP2
RPLP2
RPP30
RPS10
RPS11
RPS12
RPS13
RPS14
RPS15
RPS15A
RPS15A
RPS16
RPS17
RPS18
RPS19
RPS2
RPS20
RPS21
RPS23
RPS24
RPS25
RPS27
RPS27
RPS27A
RPS27AP5
RPS27L
RPS27L
RPS28
RPS3
RPS3A
RPS4X
RPS4X
RPS4Y1
RPS4Y1
RPS4Y2
RPS4Y2
RPS5
RPS6
RPS7
RPS8
RPS9
RPSA
RRM1
RRN3
RRP12
RRP15
RSL24D1
RWDD1
SAMM50
SARS1
SC5D
SEC24C
SEC24D
SF3B5
SFXN1
SFXN3
SFXN5
SHMT1
SHMT2
SHQ1
SIGMAR1
SLC15A3
SLC15A4
SLC16A10
SLC16A12
SLC16A13
SLC16A2
SLC16A7
SLC25A1
SLC25A10
SLC25A10
SLC25A11
SLC25A11
SLC25A14
SLC25A14
SLC25A15
SLC25A15
SLC25A19
SLC25A2
SLC25A2
SLC25A20
SLC25A20
SLC25A21
SLC25A23
SLC25A24
SLC25A25
SLC25A26
SLC25A28
SLC25A29
SLC25A29
SLC25A30
SLC25A30
SLC25A33
SLC25A34
SLC25A34
SLC25A35
SLC25A35
SLC25A36
SLC25A37
SLC25A45
SLC25A45
SLC25A47
SLC25A47
SLC2A1
SLC2A1
SLC2A1
SLC2A1
SLC2A14
SLC2A14
SLC2A14
SLC2A14
SLC2A2
SLC2A2
SLC2A2
SLC2A2
SLC2A3
SLC2A3
SLC2A3
SLC2A3
SLC2A4
SLC2A4
SLC2A4
SLC2A4
SLC2A5
SLC2A5
SLC2A5
SLC2A5
SLC2A6
SLC2A6
SLC2A6
SLC2A6
SLC2A7
SLC2A7
SLC2A7
SLC2A7
SLC2A8
SLC2A8
SLC2A8
SLC2A8
SLC2A9
SLC2A9
SLC2A9
SLC2A9
SLC7A1
SLC7A1
SLC7A3
SLC7A3
SNU13
SQLE
SRM
SRP72
SURF1
TAFAZZIN
TARS1
TARS3
TBL3
THNSL2
TIMM10
TIMM17A
TIMM22
TIMM23
TIMM44
TIMM9
TM7SF2
TMEM165
TNPO1
TNPO2
TOMM40
TOMM40L
TOMM70
TPT1
TRIP4
TRIT1
TRMT1
TRMT13
TRMT5
TRMT6
TRMU
TRPT1
TRRAP
TTC27
TTC4
TUFM
UBE2A
UBE2B
UCKL1
UGCG
UQCRC1
UROS
UTP11
UTP14A
UTP14C
UTP15
UTP20
UTP25
VARS1
WARS1
WDR12
WDR36
WDR43
WDR46
XPOT
ZMPSTE24
ZPR1
